# Forecasting novel therapeutic development in biomedical research

**DOI:** 10.64898/2026.05.29.728775

**Authors:** Salsabil Arabi, B. Ian Hutchins

## Abstract

**Background:** Early identification of promising drug research topics is challenging yet crucial for the scientific community to accelerate the development of novel therapeutics. In this work, we leverage large-scale data from the biomedical literature to extract predictive features to identify promising therapeutic research topics at an early stage.

**Methods:** We use a modularity maximizing machine learning algorithm to divide the global citation graph of biomedical literature into a time series of research topic clusters. We extract features for predictive analytics based on citation activity, publication content, and measurable flocking of scientists into novel research topics.

**Results:** Here we report a maximum likelihood model that prospectively identifies research topics culminating in the studies that were pivotal for 99 Food and Drug Administration (FDA)-approvals for drugs (F1-score of 0.84). 80% of target drugs are predicted in advance, with 65% predicted 8 or more years before approval. This predates the start of phase 2 clinical trials in the vast majority of positive predictions.

**Conclusions:** These results show this approach can efficiently flag research topics generating approved drugs several years prior to approval using public data that would have been contemporaneous at the time of prediction. Thus, reliable forecasting can be accomplished with a high-level view of the publication and citation behavior of scientists, without depending on clinical trial data that may only be deposited with a significant lag. This demonstrates that it is possible to detect early signals of future FDA approved therapies even without any specialized information about these applied research efforts.

**Plain Language Summary:** Many people (such as patients, doctors, and scientists) want to know when a new disease treatment is likely to become available. We developed a method that tracks research topics as they emerge and mature to predict when a new disease treatment is likely. Our computational model predicts, 8 or more years ahead of approval, which topics are likely to give rise to a new disease treatment. It does not predict which drug will be approved, but does predict which disease will have a new treatment. In addition to giving patients and doctors an indication of treatment changes, this can be used by scientific organizations and funders to identify promising research topics and target financing into them in an effort to accelerate disease treatment.

**Teaser:** Large-scale data analysis can use the full set of scientific citations to predict which areas of research will yield new FDA approved drugs, years in advance.
