## Supplementary Table 1 for "Forecasting novel therapeutic development in biomedical research"

### Sheet: Sheet1
criteria	Mean value in positive clusters in {trimmed, direct, co-cited by ref, dir and co-cited}	10 percentile value in positive clusters in {trimmed, direct, co-cited by ref, dir and co-cited}	threshold
no of articles in the cluster	{2913,8880, 5912, 5259}	{150,2926,1895,1810}	> 100
		1695
rcr of the top 95th percentile paper	{3.27,3.42,3.6,3.79}	{2.15,2.44,2.52,2.56}	>= 2.00
		2.42
Clinical citation	{0.30,0.35,0.37,0.40}	{0.10,0.13,0.13,0.14}	>= 0.08
		0.125
Human score	{0.66,0.66,0.67,0.65}	{0.38, 0.39,0.41,0.31}	>= 0.20
		0.37
Animal score	{0.11,0.13,0.13,0.13}	{0.017,0.02,0.015,0.02}	>= 0.01
		0.018
Molecular_cellular score	{0.20,0.19,0.185,0.209}	{0.025,0.027,0.017,0.027}	>= 0.020
		0.024
