## Supplementary Table 2 for "Forecasting novel therapeutic development in biomedical research"

### Sheet: Sheet1
Edge Pruning	CV F1 score	Annual False Positive	Accuracy (true positive/total positive)	prediction
	(avg)			threshold
Trimmed	0.7605	318	0.74	0.75
Direct citation	0.7418	262	0.61	0.6
Co-cited by reference	0.7625	184	0.58	0.5
Direct- and co-citation	0.7161	335	0.7	0.6
