## Supplementary Table 4 for "Forecasting novel therapeutic development in biomedical research"

### Sheet: Sheet1
cluster	year	Prediction 2025	Prediction 2024	Prediction 2023	2025 Disease Addr	MeSH
0	2025	0.94	0.93	0.93	C23.550.308	Dysbiosis
6	2025	0.77	0.78	0.78	C01.221.250.750	Hepatitis C
8	2025	0.78	0.77	0.79	C18.654.521.500.133.770	Vitamin D Deficiency
10	2025	0.92	0.92	0.94	C04	Neoplasms
13	2025	0.88	0.82	0.8	C06.405.205.731.500	Crohn Disease
19	2025	0.88	0.89	0.88	C06.552.241.519	Non-alcoholic Fatty Liver Disease
25	2025	0.81	0.79	0.78	C05.116.198.579	Osteoporosis
29	2025	0.83	0.82	0.83	C04.588.274.623	Liver Neoplasms
49	2025	0.79	0.77	0.78	C04.588.614.250.195	Brain Neoplasms
56	2025	0.8	0.76	0.78	C08.381.495.389	Pulmonary Disease, Chronic Obstructive
95	2025	0.83	0.79	0.81	C10.228.140.300.775	Stroke
100	2025	0.82	0.8	0.82	C18.654.726.750.500.700	Obesity, Morbid
106	2025	0.79	0.77	0.77	C14.280.647.250.260	Coronary Artery Disease
109	2025	0.77	0.76	0.8	C04.588.274.761	Pancreatic Neoplasms
138	2025	0.8	0.78	0.78	C05.550.114.154	Arthritis, Rheumatoid
141	2025	0.85	0.8	0.79	C17.800.859.675	Psoriasis
147	2025	0.82	0.8	0.77	C04.557.595.500	Multiple Myeloma
183	2025	0.77	0.76	0.77	C01.748.310	Influenza, Human
222	2025	0.77	0.78	0.8	C12.050.351.968.419.780.050	Acute Kidney Injury
254	2025	0.77	0.77	0.8	C04.557.337.539.275	Leukemia, Myeloid, Acute
269	2025	0.8	0.78	0.8	C14.280.647.124	Acute Coronary Syndrome
302	2025	0.76	0.77	0.79	C23.550.470	Inflammation
310	2025	0.78	0.77	0.76	C04.588.180	Breast Neoplasms
402	2025	0.8	0.77	0.78	C10.597.606.337.500	Delirium
421	2025	0.88	0.85	0.86	C10.597.613.612.500	Sarcopenia
524	2025	0.89	0.88	0.9	C25.775.912	Tobacco Use Disorder
560	2025	0.81	0.81	0.8	C25.775.643.500	Opioid-Related Disorders
579	2025	0.93	0.92	0.94	C18.452.394.750.149	Diabetes Mellitus, Type 2
670	2025	0.78	0.76	0.77	C04.588.274.476.411.307	Colorectal Neoplasms
752	2025	0.85	0.82	0.81	C18.452.394.750.124	Diabetes Mellitus, Type 1
825	2025	0.79	0.77	0.79	C01.748	Respiratory Tract Infections
883	2025	0.91	0.91	0.93	C04.588.894.797.520	Lung Neoplasms
930	2025	0.82	0.81	0.83	C04.588.945.440.770	Prostatic Neoplasms
958	2025	0.96	0.9	0.89	C23.550.291.687.500	Genetic Predisposition to Disease
1298	2025	0.83	0.81	0.83	C14	Cardiovascular Diseases
2307	2025	0.79	0.79	0.8	C01.221	Communicable Diseases
3133	2025	0.78	0.76	0.75	C23.300.070	Atrophy
4002	2025	0.99	0.99	0.99	C01.748.610.763.500	COVID-19
4874	2025	0.89	0.89	0.91	C10.228.140.380.100	Alzheimer Disease
6423	2025	0.81	0.84	0.89	C14.280.067.198	Atrial Fibrillation
6648	2025	0.91	0.91	0.92	C23.550.767.700	Pain, Postoperative
7699	2025	0.91	0.88	0.94	C01.221.250.875	HIV Infections
10984	2025	0.75	0.83	0.86	C01.248	Cross Infection
